# Anoxygenic phototrophic *Chloroflexota* member uses a Type I reaction center

**DOI:** 10.1101/2020.07.07.190934

**Authors:** JM Tsuji, NA Shaw, S Nagashima, JJ Venkiteswaran, SL Schiff, T Watanabe, M Fukui, S Hanada, M Tank, JD Neufeld

**Affiliations:** University of Waterloo, 200 University Avenue West, Waterloo, Ontario, Canada, N2L 3G1; Institute of Low Temperature Science, Hokkaido University, Kita-19, Nishi-8, Kita-ku, Sapporo, Japan, 060-0819; Tokyo Metropolitan University, 1-1 Minami-osawa, Hachioji, Tokyo, Japan, 192-0397; Wilfrid Laurier University, 75 University Avenue West, Waterloo, Ontario, Canada, N2L 3C5; Leibniz Institute DSMZ-German Collection of Microorganisms and Cell Cultures GmbH, Inhoffenstrasse 7B, 38124 Braunschweig, Germany

## Abstract

Scientific exploration of phototrophic bacteria over nearly 200 years has revealed large phylogenetic gaps between known phototrophic groups that limit understanding of how phototrophy evolved and diversified. Through Boreal Shield lake water incubations, we cultivated an anoxygenic phototrophic bacterium from a previously unknown order within the *Chloroflexota* phylum that represents a highly novel transition form in the evolution of photosynthesis. Unlike all other known phototrophs, this bacterium uses a Type I reaction center (RCI) for light energy conversion yet belongs to the same bacterial phylum as organisms that use a Type II reaction center (RCII) for phototrophy. Using physiological, phylogenomic, and environmental metatranscriptomic data, we demonstrate active RCI-utilizing metabolism by the strain alongside usage of chlorosomes and bacteriochlorophylls related to those of RCII-utilizing *Chloroflexota* members. Despite using different reaction centers, our phylogenomic data provide strong evidence that RCI- and RCII-utilizing *Chloroflexia* members inherited phototrophy from a most recent common phototrophic ancestor that used RCI, RCII, or both reaction center classes, substantially revising our view of the diversity and evolution of phototrophic life. The *Chloroflexota* phylum preserves an evolutionary record of interaction between RCI and RCII among anoxygenic phototrophs that gives new context for exploring the origins of phototrophy on Earth.
