## Supplementary Data 6 for "Anoxygenic phototrophic *Chloroflexota* member uses a Type I reaction center"

### Sheet: Physicochemical_params
Worksheet 1 | Physicochemical parameters for Boreal Shield lake water column samples used for metagenome/metatranscriptome sequencing.
Sample ID	Date	Year	Month	Lake	Maximum depth (m)	Surface area (m^2 x 10^4)	Sample depth (m)	Anoxia status	Water column zone	Temperature (°C)	Light (µmol/m^2/s)	DO (mg/L)	Total dissolved iron (µM)	Total dissolved iron - sd (µM)	Sulfate (µM)	Dissolved organic carbon (µM C)
Jun2016-L227-6m	2016-06-23	2016	Jun	L227	10	5	6	Anoxic	Hypo	5.24	0.14	0	11.2	0.8	8.8	646
Jun2016-L227-8m	2016-06-23	2016	Jun	L227	10	5	8	Anoxic	Hypo	4.93	0	0	119.1	5.4	5.8	1022
Jun2016-L227-10m	2016-06-23	2016	Jun	L227	10	5	10	Anoxic	Hypo	4.91	0	0	162.5	2.8	6.1	1092
Sep2016-L227-6m	2016-09-20	2016	Sep	L227	10	5	6	Anoxic	Hypo	8.8	0.02	0	57.4	0.2	7.4	747
Sep2016-L227-8m	2016-09-20	2016	Sep	L227	10	5	8	Anoxic	Hypo	7.5	0	0	157.3	1.5	8.6	886
Sep2016-L227-10m	2016-09-20	2016	Sep	L227	10	5	10	Anoxic	Hypo	7.4	0	0	188.1	1.5	7.4	1014
Sep2017-L227-1m	2017-09-10	2017	Sep	L227	10	5	1	Oxic	Epi	16.391	117.95	10.8			5.9	771
Sep2017-L227-3m	2017-09-10	2017	Sep	L227	10	5	3	Oxic	Epi	15.165	3.76	8.77			23.3	687
Sep2017-L227-4m	2017-09-10	2017	Sep	L227	10	5	4	Hypoxic	Meta	10.039	0.49	0.49	58.2	4.4	8	705
Sep2017-L227-6m	2017-09-10	2017	Sep	L227	10	5	6	Anoxic	Hypo	5.451	0.04	0	38.5	1.8	1.5	684
Sep2017-L227-8m	2017-09-10	2017	Sep	L227	10	5	8	Anoxic	Hypo	4.702	0	0	122.7	2.9	1.7	1062
Sep2017-L227-10m	2017-09-10	2017	Sep	L227	10	5	10	Anoxic	Hypo	4.613	0	0	222.9	6.7	0.8	1271
Jun2016-L221-5m	2016-06-24	2016	Jun	L221	5.5	9	5	Anoxic	Hypo	8.57	2.34	0	15.2	2.5	11.7	844
Jul2018-L221-5m	2018-07-30	2018	Jul	L221	5.5	9	5	Anoxic	Hypo	8.2	1.09	0	68.4	0	12.18	922
Jun2016-L304-6m	2016-06-22	2016	Jun	L304	6	3.6	6	Anoxic	Hypo	9	0.64	0	37.6	0.8	9.3	676
Jul2018-L304-6m	2018-07-26	2018	Jul	L304	6	3.6	6	Anoxic	Hypo	7.2	0.2	0	137.6		8.22	865
Jun2016-L222-5m	2016-06-24	2016	Jun	L222	6	16.4	5	Oxic	Hypo	7.43	3.35	2.42	5.1	0	12.9	681
Sep2016-L222-5m	2016-09-22	2016	Sep	L222	6	16.4	5	Anoxic	Hypo	9	0.05	0	84.5	3.3	11.3	775
Jun2016-L224-25m	2016-06-24	2016	Jun	L224	25	25.9	25	Oxic	Hypo	5.18	0.03	1.7	0	0	17.8	244
Sep2016-L224-21m	2016-09-22	2016	Sep	L224	21	25.9	21	Anoxic	Hypo			0
Sep2016-L224-25m	2016-09-22	2016	Sep	L224	25	25.9	25	Anoxic	Hypo			0	102.5	1.6	8.6	304
Sep2016-L373-20m	2016-09-21	2016	Sep	L373	20	27.3	20	Anoxic	Hypo	5	0.04	0	207		11.7	352
Jun2016-L442-9m	2016-06-22	2016	Jun	L442	17	16	9	Oxic	Meta	5.75	2.22	4.34	10	0	13.55	492
Jun2016-L442-12m	2016-06-22	2016	Jun	L442	17	16	12	Anoxic	Hypo	4.93		0
Jun2016-L442-15m	2016-06-22	2016	Jun	L442	17	16	15	Anoxic	Hypo	4.82	0.07	0	45.8	4	14.3	547
Jun2016-L442-17m	2016-06-22	2016	Jun	L442	17	16	17	Anoxic	Hypo	4.8	0	0	170.7	1.4	18	759
Sep2016-L442-9m	2016-09-21	2016	Sep	L442	17	16	9	Anoxic	Meta	6.2	1.64	0	15.7	1.7	19.8	484
Sep2016-L442-13m	2016-09-21	2016	Sep	L442	17	16	13	Anoxic	Hypo	5	0.11	0	78.6	0	11	540
Sep2016-L442-15m	2016-09-21	2016	Sep	L442	17	16	15	Anoxic	Hypo	4.9	0.02	0	91	0.8	6.7	580
Sep2016-L442-17m	2016-09-21	2016	Sep	L442	17	16	17	Anoxic	Hypo	4.9	0	0	100.7	2.6	6.4	636
Jun2016-L626-11m	2016-06-22	2016	Jun	L626	11	25.9	11	Oxic	Hypo	6.62	3.7	3.26	0	0	12.8	361
Sep2016-L626-11m	2016-09-21	2016	Sep	L626	11	25.9	11	Anoxic	Hypo	7.3	0.66	0	19.6	1.1	15.1	363
Jun2016-L239-10m	2016-06-21	2016	Jun	L239	30	54.28	10	Oxic	Meta	5.9	0.94	7.43			21.8	530
Jun2016-L239-20m	2016-06-21	2016	Jun	L239	30	54.28	20	Oxic	Hypo	4.8	0	7.13			22.1	517
Sep2016-L239-10m	2016-09-20	2016	Sep	L239	30	54.28	10	Oxic	Meta	6.3	0.12	4.44	12.3	0.6	25.2	504
Sep2016-L239-20m	2016-09-20	2016	Sep	L239	30	54.28	20	Oxic	Hypo	4.8	0	4.9	6.4	0.5	23.9	520

### Sheet: L221_L304_L227_profiles
Worksheet 2 | Physical profile data for Lakes 221 and 304 (July 2018) and Lake 227 (September 2017)
Date	Lake	Depth (m)	Temperature (°C)	DO (mg/L)	DO (% saturation)	Specific conductance (uS/cm)	Light (µmol photons/m^2/s)
2018-07-30	L221	0	24.1	5.37			1035.1
2018-07-30	L221	0.5	24	5.28			500.5
2018-07-30	L221	1	23.6	5.3			344.5
2018-07-30	L221	1.5	22.6	5.29			159.66
2018-07-30	L221	2	21.7	5.26			73.7
2018-07-30	L221	2.5	20.5	5.55			47.78
2018-07-30	L221	2.75	19.6	5.53
2018-07-30	L221	3	18.7	6.24			34.75
2018-07-30	L221	3.25	17	6.8
2018-07-30	L221	3.5	13.7	1.68			12.96
2018-07-30	L221	3.75	12.6	0.19
2018-07-30	L221	4	11.6	bdl			4.83
2018-07-30	L221	4.5	9	bdl			2.41
2018-07-30	L221	5	8.2	bdl			1.09
2018-07-26	L304	0					894
2018-07-26	L304	0.25	21.7	8.63	98.2	13.2
2018-07-26	L304	0.5	21.7	8.6	97.8	13.2
2018-07-26	L304	0.75	21.7	8.59	97.7	13.2
2018-07-26	L304	1	21.7	8.58	97.5	13.2	363.5
2018-07-26	L304	1.25	21.7	8.57	97.4	13.2
2018-07-26	L304	1.5	21.6	8.56	97.2	13.2	192.07
2018-07-26	L304	1.75	21.3	8.56	96.6	13.2
2018-07-26	L304	2	21.2	8.55	96.3	13.2	121.86
2018-07-26	L304	2.25	21.2	8.55	96.2	13.2
2018-07-26	L304	2.5	21.2	8.53	96.1	13.2	79.1
2018-07-26	L304	2.75	21.1	8.47	95.3	13.2
2018-07-26	L304	3	20.9	8.51	95.4	13.2	52.68
2018-07-26	L304	3.25	18.3	9.2	96.3	14.4
2018-07-26	L304	3.5	15.3	7.87	77.7	14.9	34.01
2018-07-26	L304	3.75	13.8	6.4	61.7
2018-07-26	L304	4	12	3.08	28.5	16.9	15.7
2018-07-26	L304	4.25	10	bdl	bdl	18.2
2018-07-26	L304	4.5	9.4	bdl	bdl	18.7	4.5
2018-07-26	L304	4.75	8.9	bdl	bdl	22.2
2018-07-26	L304	5	8.3	bdl	bdl	31.5	2.1
2018-07-26	L304	5.25	7.8	bdl	bdl	38.2
2018-07-26	L304	5.5	7.3	bdl	bdl	46.1	0.75
2018-07-26	L304	6	7.2	bdl	bdl	48.8	0.2
2017-09-10	L227	0	16.462	10.92	111.7	16.4	866
2017-09-10	L227	0.25	16.424	10.88	111.2	16.3
2017-09-10	L227	0.5	16.406	10.85	110.8	16.3	282.5
2017-09-10	L227	0.75	16.397	10.83	110.7	16.2
2017-09-10	L227	1	16.391	10.8	110.4	16.1	117.95
2017-09-10	L227	1.25	16.347	10.62	108.3	15.8
2017-09-10	L227	1.5	16.327	10.48	106.9	15.6	40.05
2017-09-10	L227	1.75	16.264	10.26	104.6	15.4
2017-09-10	L227	2	15.952	10.36	104.8	15.5	18.38
2017-09-10	L227	2.25	15.792	10.35	104.2	15.4
2017-09-10	L227	2.5	15.691	9.53	95.9	15.9	7.83
2017-09-10	L227	2.75	15.553	9.36	94.1	16.1
2017-09-10	L227	3	15.165	8.77	87.2	16.5	3.76
2017-09-10	L227	3.25	14.028	8.77	85.4	17.8
2017-09-10	L227	3.5	12.815	1.42	14.9	15.3	1.23
2017-09-10	L227	3.75	11.069	0.66	6	20
2017-09-10	L227	4	10.039	0.49	4.4	29.1	0.49
2017-09-10	L227	4.25	9.14	bdl	bdl	35
2017-09-10	L227	4.5	8.153	bdl	bdl	35.6	0.19
2017-09-10	L227	4.75	7.402	bdl	bdl	34.6
2017-09-10	L227	5	6.569	bdl	bdl	32.6	0.12
2017-09-10	L227	5.25	6.064	bdl	bdl	31.5
2017-09-10	L227	5.5	5.721	bdl	bdl	31.5	0.07
2017-09-10	L227	5.75	5.542	bdl	bdl	31.6
2017-09-10	L227	6	5.451	bdl	bdl	31.8	0.04
2017-09-10	L227	6.25	5.146	bdl	bdl	33.4
2017-09-10	L227	6.5	5.047	bdl	bdl	35	0.02
2017-09-10	L227	6.75	4.902	bdl	bdl	38.7
2017-09-10	L227	7	4.87	bdl	bdl	40.2	bdl
2017-09-10	L227	7.25	4.808	bdl	bdl	44.1
2017-09-10	L227	7.5	4.745	bdl	bdl	49.8
2017-09-10	L227	7.75	4.725	bdl	bdl	55.7
2017-09-10	L227	8	4.702	bdl	bdl	62.3
2017-09-10	L227	8.25
2017-09-10	L227	8.5	4.679	bdl	bdl	69.4
2017-09-10	L227	8.75	4.632	bdl	bdl	85.9
2017-09-10	L227	9	4.616	bdl	bdl	93.8
2017-09-10	L227	9.25	4.615	bdl	bdl	94.5
2017-09-10	L227	9.5	4.614	bdl	bdl	95
2017-09-10	L227	9.75	4.613	bdl	bdl	95
